# The transcription factor LSL-1 interacts with the chromatin factors HIM-17, XND-1 and BRA-2 to promote the germline-specific transcriptional repertoire and to safeguard germ cell fate in *C. elegans*

**DOI:** 10.64898/2026.04.05.716469

**Authors:** Magali Nanchen, David Rodriguez Crespo, Michael Stumpe, Chantal Wicky

## Abstract

Germ cells are the only cells of an organism that pass onto the next generation and, hence perpetuate the species. To ensure this, germ cells need dedicated transcriptional repertoire, that ensure specification, proliferation, differentiation and fate maintenance. We previously characterized LSL-1, a conserved zinc-finger transcription factor that acts as a major direct transcriptional activator of genes involved in germ cell development, fate specification, meiosis and genome stability. Here, we show that LSL-1 interacts with the transcription factor HIM-17, the chromatin proteins BRA-2 and XND-1. These proteins are functionally related to LSL-1 and they colocalize at germline gene promoters, forming most likely a transcription-promoting complex. Furthermore, LSL-1 lies in close proximity to members of the COMPASS and the MOF complexes, corroborating the observation that HIM-17 and LSL-1 are required to maintain normal level of H3K4 methylation in the gonad. Finally, we show that LSL-1 interacting partners are necessary to maintain germ cell fate. Altogether, we propose that LSL-1 interacts with transcription regulators and chromatin modifiers to ensure the establishment of the transcriptional repertoire appropriate for germline function as well as for cell fate maintenance.
