## Supplemental Table 3 for "The transcription factor LSL-1 interacts with the chromatin factors HIM-17, XND-1 and BRA-2 to promote the germline-specific transcriptional repertoire and to safeguard germ cell fate in *C. elegans*"

### Sheet: Sheet1
GeneID	WormbaseID	lsl-1 log2FC	lsl-1 qvalue	lsl-1 regulation	lsl-1 level	him-17 log2FC	him-17 qvalue	him-17 regulation	him-17 level
C44B9.2	WBGene00008079	1.86721	0.00528136	up	strong	2.9197	3.9907e-13	up	strong
otpl-7	WBGene00018480	1.77963	0.000120869	up	strong	5.95322	0.000492318	up	strong
nex-2	WBGene00003589	1.50865	4.67655e-08	up	strong	0.633477	1.34005e-05	up	weak
T11G6.2	WBGene00011717	1.47103	1.24314e-15	up	strong	1.78972	2.47519e-37	up	strong
hsp-4	WBGene00002008	1.45332	0.00021264	up	strong	-0.47525	2.74345e-07	down	weak
spe-5	WBGene00004959	1.21141	4.40261e-06	up	strong	-0.995012	5.72555e-05	down	weak
pqn-21	WBGene00004111	0.883527	0.000590734	up	weak	-0.699084	3.66883e-07	down	weak
elmd-1	WBGene00008348	0.817776	0.00227958	up	weak	1.45403	3.31223e-12	up	strong
eif-3.C	WBGene00001226	-0.571973	0.00784776	down	weak	-0.369963	0.000494225	down	weak
rpl-12	WBGene00004424	-0.602792	0.00248852	down	weak	-0.350073	0.000199958	down	weak
rpl-7A	WBGene00004419	-0.653098	0.00240725	down	weak	-0.351675	0.000783467	down	weak
npp-8	WBGene00003794	-0.697428	0.00967108	down	weak	-0.379645	0.00292379	down	weak
gldi-8	WBGene00013734	-0.710908	0.00873937	down	weak	-0.891516	4.03179e-13	down	weak
rml-1	WBGene00010665	-0.721323	0.00962897	down	weak	-0.918861	1.89554e-25	down	weak
H04D03.2	WBGene00010363	-0.749615	0.00536377	down	weak	-0.541244	0.000513808	down	weak
ceh-100	WBGene00012584	-0.768927	0.00585294	down	weak	-0.476969	0.000327853	down	weak
ZK524.4	WBGene00013994	-0.811776	0.00784776	down	weak	-0.431135	0.000698274	down	weak
gex-3	WBGene00001580	-0.846966	0.00941748	down	weak	-0.531465	1.27524e-05	down	weak
gyf-1	WBGene00016002	-0.847095	0.00156943	down	weak	-0.343003	0.0080117	down	weak
lin-8	WBGene00002997	-0.85546	0.000408522	down	weak	-1.02555	2.21704e-05	down	strong
C16A11.5	WBGene00015818	-0.855664	0.00149009	down	weak	-1.79056	8.65474e-26	down	strong
klp-19	WBGene00002229	-0.864364	0.00518341	down	weak	-0.476046	2.06183e-05	down	weak
cosa-1	WBGene00022172	-0.879573	0.00630311	down	weak	-1.12575	3.7343e-11	down	strong
apd-3	WBGene00000162	-0.887112	0.000213116	down	weak	-0.476167	0.00111739	down	weak
lsy-22	WBGene00009188	-0.932311	0.00340818	down	weak	-0.43551	0.000129827	down	weak
H05L14.2	WBGene00010367	-0.941082	0.00808163	down	weak	-0.82789	3.61551e-11	down	weak
hrpk-1	WBGene00017816	-0.947355	0.000292732	down	weak	-0.65694	2.02156e-11	down	weak
T21B10.3	WBGene00011885	-0.95366	0.000680026	down	weak	-0.484982	4.78471e-05	down	weak
mip-2	WBGene00010281	-0.963325	0.00236421	down	weak	-0.338017	0.00199676	down	weak
T19H12.2	WBGene00020588	-0.983027	0.00104028	down	weak	-0.407974	6.48795e-05	down	weak
gmn-1	WBGene00013552	-1.00875	0.00335867	down	strong	-0.573265	3.57377e-06	down	weak
T13F2.6	WBGene00011746	-1.0117	0.00313953	down	strong	0.409955	7.73175e-05	up	weak
hcp-1	WBGene00001829	-1.01217	0.00275195	down	strong	-0.518407	1.78076e-06	down	weak
glh-4	WBGene00001601	-1.01894	0.000393479	down	strong	0.28718	0.00737673	up	weak
lin-53	WBGene00003036	-1.02085	0.00208027	down	strong	-0.325722	0.00124508	down	weak
T03F6.3	WBGene00011399	-1.02549	8.55155e-06	down	strong	-0.764373	2.6501e-11	down	weak
cin-4	WBGene00022854	-1.026	0.00917016	down	strong	-0.348588	0.00334917	down	weak
pif-1	WBGene00004028	-1.04252	0.000471882	down	strong	-0.568245	0.000245635	down	weak
C23G10.7	WBGene00016014	-1.04864	0.00322169	down	strong	-0.646523	5.60575e-09	down	weak
T22C1.1	WBGene00011912	-1.05985	0.00477798	down	strong	-0.29593	0.00681157	down	weak
lotr-1	WBGene00008385	-1.12632	0.000123209	down	strong	-0.619077	5.69405e-10	down	weak
Y14H12B.1	WBGene00021191	-1.13072	4.05555e-05	down	strong	-0.442048	0.000122603	down	weak
F54E12.2	WBGene00010061	-1.136	0.000148468	down	strong	-0.295745	0.00590181	down	weak
ubc-9	WBGene00006706	-1.16091	0.00580993	down	strong	-0.39804	7.49442e-05	down	weak
mcm-4	WBGene00003156	-1.17064	0.00105669	down	strong	-0.350423	0.000660653	down	weak
efl-1	WBGene00001161	-1.19242	0.000153416	down	strong	-0.436273	0.00168022	down	weak
nefr-1	WBGene00006440	-1.20535	0.000666998	down	strong	-0.441946	0.000323297	down	weak
ctf-4	WBGene00008921	-1.22452	0.00109877	down	strong	-0.416731	0.000852977	down	weak
W02D9.4	WBGene00012210	-1.22462	0.00308871	down	strong	-0.532072	0.00999986	down	weak
gpd-1	WBGene00001683	-1.22782	3.31487e-05	down	strong	-0.553414	2.9449e-09	down	weak
rnh-2	WBGene00004383	-1.23174	0.00757584	down	strong	-0.374034	0.00978344	down	weak
gon-14	WBGene00002148	-1.2502	0.000132226	down	strong	-0.388592	0.000340479	down	weak
gpd-4	WBGene00001686	-1.25915	1.46605e-05	down	strong	-0.604528	4.37068e-11	down	weak
hsr-9	WBGene00002027	-1.25918	2.51785e-05	down	strong	-0.466941	5.70793e-05	down	weak
T07C4.3	WBGene00011560	-1.26819	0.000187347	down	strong	-0.514243	6.8608e-06	down	weak
pgl-2	WBGene00003993	-1.27071	0.000681538	down	strong	-2.34828	6.46663e-54	down	strong
orc-5	WBGene00013857	-1.27123	0.00253046	down	strong	-0.58576	3.81431e-06	down	weak
C13G5.2	WBGene00015747	-1.29402	0.00476551	down	strong	-0.585438	7.95563e-06	down	weak
sld-2	WBGene00020466	-1.34352	0.00996059	down	strong	-0.633173	1.46697e-05	down	weak
T12G3.4	WBGene00011739	-1.37956	0.00119065	down	strong	-1.8909	1.36475e-32	down	strong
pcn-1	WBGene00003955	-1.39624	3.64092e-05	down	strong	-0.545531	1.22223e-08	down	weak
mcm-5	WBGene00003157	-1.40878	3.43898e-05	down	strong	-0.476043	2.12242e-06	down	weak
zim-1	WBGene00011597	-1.43672	2.24496e-05	down	strong	-0.839426	4.35822e-10	down	weak
nipa-1	WBGene00021820	-1.45606	2.60886e-10	down	strong	-0.871701	6.20183e-09	down	weak
skpt-1	WBGene00018613	-1.45966	5.98184e-05	down	strong	-0.476236	3.0169e-05	down	weak
F56F11.4	WBGene00018991	-1.45977	1.10671e-05	down	strong	-0.47025	0.000243464	down	weak
szy-4	WBGene00077732	-1.48948	7.23321e-06	down	strong	-1.81979	2.62912e-69	down	strong
pgm-3	WBGene00009006	-1.53414	0.000142733	down	strong	-1.05143	3.33153e-22	down	strong
cyp-31A2	WBGene00010354	-1.55258	9.21589e-05	down	strong	-0.697615	1.95837e-10	down	weak
psf-3	WBGene00022043	-1.5711	0.00127777	down	strong	-0.675086	1.82298e-06	down	weak
mcm-3	WBGene00003155	-1.59365	1.0532e-05	down	strong	-0.542918	1.50838e-06	down	weak
rif-1.1	WBGene00008710	-1.6093	2.95775e-06	down	strong	-0.333409	0.00298544	down	weak
hxk-1	WBGene00008780	-1.61708	2.05899e-08	down	strong	-0.895052	1.62395e-18	down	weak
hxk-3	WBGene00022306	-1.61708	2.05899e-08	down	strong	-0.448062	0.00059338	down	weak
mcm-2	WBGene00003154	-1.63045	1.70827e-08	down	strong	-0.497436	1.27696e-05	down	weak
puf-6	WBGene00004242	-1.63539	1.40343e-06	down	strong	-0.314169	0.00226381	down	weak
mom-2	WBGene00003395	-1.64733	6.91404e-05	down	strong	-0.395414	0.000622135	down	weak
perm-1	WBGene00011350	-1.67683	1.96325e-06	down	strong	-0.540706	1.19637e-06	down	weak
cey-2	WBGene00000473	-1.72862	1.76386e-07	down	strong	-0.472525	1.50561e-07	down	weak
fbxl-2	WBGene00007168	-1.73252	3.072e-07	down	strong	-0.543746	5.54918e-08	down	weak
R02F2.4	WBGene00019833	-1.7498	4.89621e-07	down	strong	-0.460327	0.000534818	down	weak
C08F8.3	WBGene00007445	-1.80413	8.78306e-08	down	strong	-0.399672	0.000581745	down	weak
T05B9.1	WBGene00011464	-1.80698	1.36437e-06	down	strong	-0.547704	3.51271e-07	down	weak
rskn-1	WBGene00011352	-1.82238	9.90767e-08	down	strong	-0.85577	3.37083e-18	down	weak
sun-1	WBGene00006311	-1.87166	3.94788e-10	down	strong	-0.317887	0.00676367	down	weak
EEED8.14	WBGene00017142	-1.92022	5.58721e-05	down	strong	-5.63225	7.07252e-76	down	strong
rnr-1	WBGene00004391	-1.92606	5.09809e-09	down	strong	-0.522897	2.07993e-07	down	weak
klc-1	WBGene00002214	-1.95103	6.90625e-08	down	strong	-0.402877	0.000721905	down	weak
dgtr-1	WBGene00020910	-2.01992	1.24014e-05	down	strong	-1.40135	5.83337e-27	down	strong
R74.8	WBGene00011282	-2.03191	2.4502e-15	down	strong	-0.288177	0.00827156	down	weak
aptf-2	WBGene00013383	-2.09521	9.63423e-07	down	strong	-0.44718	0.00478301	down	weak
his-74	WBGene00012276	-2.11304	1.64263e-12	down	strong	-0.689158	4.62815e-10	down	weak
lin-41	WBGene00003026	-2.1532	3.32443e-13	down	strong	-0.457996	1.71663e-06	down	weak
Y75B12B.1	WBGene00013567	-2.15702	8.5912e-06	down	strong	-0.778378	1.37577e-14	down	weak
R05H5.3	WBGene00011038	-2.18683	5.37507e-06	down	strong	-0.685298	4.36694e-11	down	weak
trcs-1	WBGene00009186	-2.21932	1.04098e-07	down	strong	-2.23184	1.11485e-98	down	strong
rmd-1	WBGene00011501	-2.23536	3.97322e-09	down	strong	-0.937745	1.95448e-23	down	weak
nasp-2	WBGene00008218	-2.29276	4.35337e-09	down	strong	-1.33384	6.71625e-56	down	strong
cyb-3	WBGene00000868	-2.33151	7.83051e-11	down	strong	-0.765192	5.14813e-14	down	weak
spn-4	WBGene00004984	-2.33336	9.08927e-09	down	strong	-0.459778	1.1126e-06	down	weak
mex-1	WBGene00003228	-2.33399	2.55637e-10	down	strong	-0.844442	7.62439e-21	down	weak
dsb-2	WBGene00194892	-2.45755	2.13174e-15	down	strong	-0.709591	8.44419e-07	down	weak
F07F6.7	WBGene00017219	-2.5661	3.35453e-11	down	strong	-3.55915	8.31491e-12	down	strong
T05F1.2	WBGene00011489	-2.59131	1.47927e-14	down	strong	-1.43363	8.84949e-44	down	strong
rme-2	WBGene00004374	-2.68226	2.15847e-12	down	strong	-1.14745	3.93289e-37	down	strong
cbd-1	WBGene00010351	-2.7919	2.9152e-13	down	strong	-0.610551	3.77857e-12	down	weak
syp-2	WBGene00006376	-2.8016	1.17644e-13	down	strong	-2.25015	3.04671e-51	down	strong
egg-3	WBGene00009701	-2.92382	4.66513e-14	down	strong	-0.491865	6.90463e-07	down	weak
F18A1.7	WBGene00017548	-2.94517	2.60886e-10	down	strong	-0.393108	7.9024e-05	down	weak
Y51H7C.3	WBGene00021781	-2.94788	9.76417e-13	down	strong	-0.589096	3.49122e-05	down	weak
T12C9.7	WBGene00020461	-2.954	1.58359e-28	down	strong	-1.5975	1.62489e-28	down	strong
puf-5	WBGene00004241	-2.97551	1.16165e-14	down	strong	-0.386147	0.000184795	down	weak
chs-1	WBGene00000496	-2.99011	1.01249e-15	down	strong	-1.25816	5.19439e-35	down	strong
gna-2	WBGene00001647	-3.11017	5.12367e-13	down	strong	-0.374955	0.00042293	down	weak
nos-2	WBGene00003784	-3.37074	7.89336e-11	down	strong	-0.647374	7.2427e-10	down	weak
egg-1	WBGene00015083	-3.39527	8.86293e-17	down	strong	-0.360924	0.000282348	down	weak
rnh-1.2	WBGene00014163	-3.55487	1.66232e-17	down	strong	0.754879	3.29433e-07	up	weak
gfat-2	WBGene00009035	-3.6194	1.06838e-18	down	strong	-2.70318	2.80761e-176	down	strong
B0304.2	WBGene00015134	-3.65191	1.82227e-19	down	strong	-1.97351	2.67874e-34	down	strong
F35C11.5	WBGene00009404	-3.71402	4.50964e-23	down	strong	-0.348215	0.00200184	down	weak
W05F2.3	WBGene00021035	-3.81588	2.28752e-24	down	strong	-0.301518	0.00208465	down	weak
era-1	WBGene00020948	-3.83479	7.99334e-27	down	strong	-1.12614	9.44118e-31	down	strong
C01G8.1	WBGene00015312	-3.98211	7.42496e-19	down	strong	-0.406648	0.000115608	down	weak
T21C9.13	WBGene00011898	-4.06929	6.1042e-17	down	strong	-1.89061	1.59455e-54	down	strong
oma-2	WBGene00003865	-4.11709	2.30259e-17	down	strong	-0.415675	6.52212e-06	down	weak
F32D1.7	WBGene00017986	-4.26124	1.95142e-20	down	strong	-0.427728	8.13164e-05	down	weak
oma-1	WBGene00003864	-4.67581	2.35514e-63	down	strong	-0.615955	1.53107e-09	down	weak
